# MicrobiomeKG: Bridging Microbiome Research and Host Health Through Knowledge Graphs

**DOI:** 10.1101/2024.10.10.617697

**Authors:** Skye L. Goetz, Amy K. Glen, Gwênlyn Glusman

**Author notes:** Correspondence, Gwênlyn Glusman, Institute for Systems Biology, 401 Terry Ave N, Seattle, WA 98109, USA.

## Abstract

The microbiome represents a complex community of trillions of microorganisms residing in various body parts, and plays critical roles in maintaining host health and well-being. Understanding the interactions between microbiota and host offers valuable insights into potential strategies to promote health, including microbiome-targeted interventions. We have created MicrobiomeKG, a Knowledge Graph for microbiome research, bridging various taxa and microbial pathways with host health. This novel knowledge graph derives algorithmically-generated knowledge assertions from the supplemental tables supporting published microbiome papers, and is deployed for integrative analysis and hypothesis generation via the Biomedical Data Translator ecosystem.
