## Supplemental Table 1 for "MicrobiomeKG: Bridging Microbiome Research and Host Health Through Knowledge Graphs"

### Sheet: INDEX_OF_TABLES
Publication CURIE	Title	Author (Year)	Table URL	Sheet Name
PMC:PMC8262870	Immune Gene Expression Covaries with Gut Microbiome Composition in Stickleback	Fuess et. al. (2021)	https://www.ncbi.nlm.nih.gov/pmc/articles/PMC8262870/bin/mbio.00145-21-sd002.xlsx	Betaproteobacteria
PMC:PMC9212162	Clinical helminth infections alter host gut and saliva microbiota	Gobert et. al. (2022)	https://www.ncbi.nlm.nih.gov/pmc/articles/PMC9212162/bin/pntd.0010491.s003.xlsx	phylum
doi:10.1186/s12967-022-03799-5	Impact of the gut microbiota and associated metabolites on cardiometabolic traits, chronic diseases and human longevity: a Mendelian randomization study	Gagnon et. al. (2023)	https://static-content.springer.com/esm/art%3A10.1186%2Fs12967-022-03799-5/MediaObjects/12967_2022_3799_MOESM1_ESM.xlsx	Supplementary Table 5
PMC:PMC8400760	Associations between the gut microbiome and metabolome in early life	Nguyen et. al. (2021)	https://www.ncbi.nlm.nih.gov/pmc/articles/PMC8400760/bin/12866_2021_2282_MOESM2_ESM.xlsx	sig_corr_tar_12M
PMC:PMC8262870	Immune Gene Expression Covaries with Gut Microbiome Composition in Stickleback	Fuess et. al. (2021)	https://www.ncbi.nlm.nih.gov/pmc/articles/PMC8262870/bin/mbio.00145-21-sd002.xlsx	Clostridiaceae 1
PMC:PMC10465508	Delayed gut microbiota maturation in the first year of life is a hallmark of pediatric allergic disease	Hoskinson et. al. (2023)	https://www.ncbi.nlm.nih.gov/pmc/articles/PMC10465508/bin/41467_2023_40336_MOESM6_ESM.xlsx	Sheet1
PMC:PMC8262870	Immune Gene Expression Covaries with Gut Microbiome Composition in Stickleback	Fuess et. al. (2021)	https://www.ncbi.nlm.nih.gov/pmc/articles/PMC8262870/bin/mbio.00145-21-sd002.xlsx	Methylobacteriaceae
PMID:38844795	Divergent age-associated and metabolism-associated gut microbiome signatures modulate cardiovascular disease risk	Wang et. al. (2024)	https://static-content.springer.com/esm/art%3A10.1038%2Fs41591-024-03038-y/MediaObjects/41591_2024_3038_MOESM2_ESM.xlsx	STable7
PMC:PMC8980904	Obesity influences composition of salivary and fecal microbiota and impacts the interactions between bacterial taxa	Bombin et. al. (2022)	https://www.ncbi.nlm.nih.gov/pmc/articles/PMC8980904/bin/PHY2-10-e15254-s002.xlsx	S9G
doi:10.1186/s12967-022-03799-5	Impact of the gut microbiota and associated metabolites on cardiometabolic traits, chronic diseases and human longevity: a Mendelian randomization study	Gagnon et. al. (2023)	https://static-content.springer.com/esm/art%3A10.1186%2Fs12967-022-03799-5/MediaObjects/12967_2022_3799_MOESM1_ESM.xlsx	Supplementary Table 6
PMC:PMC8400760	Associations between the gut microbiome and metabolome in early life	Nguyen et. al. (2021)	https://www.ncbi.nlm.nih.gov/pmc/articles/PMC8400760/bin/12866_2021_2282_MOESM2_ESM.xlsx	sig_corr_tar_6W
PMC:PMC11224521	Age over sex: evaluating gut microbiota differences in healthy Chinese populations	Wu et. al. (2024)	https://ndownloader.figstatic.com/collections/7296079/versions/1	Table S18
PMC:PMC8980904	Obesity influences composition of salivary and fecal microbiota and impacts the interactions between bacterial taxa	Bombin et. al. (2022)	https://www.ncbi.nlm.nih.gov/pmc/articles/PMC8980904/bin/PHY2-10-e15254-s002.xlsx	S9D
PMC:PMC8980904	Obesity influences composition of salivary and fecal microbiota and impacts the interactions between bacterial taxa	Bombin et. al. (2022)	https://www.ncbi.nlm.nih.gov/pmc/articles/PMC8980904/bin/PHY2-10-e15254-s002.xlsx	S9F
PMC:PMC8262870	Immune Gene Expression Covaries with Gut Microbiome Composition in Stickleback	Fuess et. al. (2021)	https://www.ncbi.nlm.nih.gov/pmc/articles/PMC8262870/bin/mbio.00145-21-sd002.xlsx	Geodermatophilaceae
PMC:PMC9212162	Clinical helminth infections alter host gut and saliva microbiota	Gobert et. al. (2022)	https://www.ncbi.nlm.nih.gov/pmc/articles/PMC9212162/bin/pntd.0010491.s004.xlsx	genus
PMC:PMC10945560	Evidence that the loss of colonic anti-microbial peptides may promote dysbiotic Gram-negative inflammaging-associated bacteria in aging mice	Forsyth et. al. (2024)	https://www.frontiersin.org/api/v3/articles/1352299/file/Data_Sheet_10.XLSX/1352299_supplementary-materials_datasheets_10_xlsx/1?	Inflam_SparCC_2-25_Mths
PMC:PMC10052271	Mendelian randomization analyses reveal causal relationships between the human microbiome and longevity	Liu et. al. (2023)	https://static-content.springer.com/esm/art%3A10.1038%2Fs41598-023-31115-8/MediaObjects/41598_2023_31115_MOESM7_ESM.xlsx	Supplementary Table 6
PMC:PMC9212162	Clinical helminth infections alter host gut and saliva microbiota	Gobert et. al. (2022)	https://www.ncbi.nlm.nih.gov/pmc/articles/PMC9212162/bin/pntd.0010491.s003.xlsx	order
PMC:PMC11224521	Age over sex: evaluating gut microbiota differences in healthy Chinese populations	Wu et. al. (2024)	https://ndownloader.figstatic.com/collections/7296079/versions/1	Table S19
PMC:PMC8262870	Immune Gene Expression Covaries with Gut Microbiome Composition in Stickleback	Fuess et. al. (2021)	https://www.ncbi.nlm.nih.gov/pmc/articles/PMC8262870/bin/mbio.00145-21-sd002.xlsx	Chitinophagaceae
PMC:PMC6417675	Fecal and blood microbiota profiles and presence of nonalcoholic fatty liver disease in obese versus lean subjects	Yun et. al. (2019)	https://www.ncbi.nlm.nih.gov/pmc/articles/PMC6417675/bin/pone.0213692.s001.xlsx	시트1
PMC:PMC9212162	Clinical helminth infections alter host gut and saliva microbiota	Gobert et. al. (2022)	https://www.ncbi.nlm.nih.gov/pmc/articles/PMC9212162/bin/pntd.0010491.s004.xlsx	family
PMC:PMC8262870	Immune Gene Expression Covaries with Gut Microbiome Composition in Stickleback	Fuess et. al. (2021)	https://www.ncbi.nlm.nih.gov/pmc/articles/PMC8262870/bin/mbio.00145-21-sd002.xlsx	Spartobacteria
PMC:PMC7562722	Health and disease markers correlate with gut microbiome composition across thousands of people	Manor et. al. (2020)	https://www.ncbi.nlm.nih.gov/pmc/articles/PMC7562722/bin/41467_2020_18871_MOESM4_ESM.xlsx	Supplementary Data 6
PMC:PMC8262870	Immune Gene Expression Covaries with Gut Microbiome Composition in Stickleback	Fuess et. al. (2021)	https://www.ncbi.nlm.nih.gov/pmc/articles/PMC8262870/bin/mbio.00145-21-sd002.xlsx	Rubrobacteraceae
PMC:PMC8262870	Immune Gene Expression Covaries with Gut Microbiome Composition in Stickleback	Fuess et. al. (2021)	https://www.ncbi.nlm.nih.gov/pmc/articles/PMC8262870/bin/mbio.00145-21-sd002.xlsx	Caulobacteraceae
PMC:PMC8262870	Immune Gene Expression Covaries with Gut Microbiome Composition in Stickleback	Fuess et. al. (2021)	https://www.ncbi.nlm.nih.gov/pmc/articles/PMC8262870/bin/mbio.00145-21-sd002.xlsx	Peptostreptococcaceae
PMC:PMC8980904	Obesity influences composition of salivary and fecal microbiota and impacts the interactions between bacterial taxa	Bombin et. al. (2022)	https://www.ncbi.nlm.nih.gov/pmc/articles/PMC8980904/bin/PHY2-10-e15254-s002.xlsx	S9C
PMC:PMC8515199	Large-scale association analyses identify host factors influencing human gut microbiome composition	Kurilshikov et. al. (2021)	https://www.ncbi.nlm.nih.gov/pmc/articles/PMC8515199/bin/NIHMS1746460-supplement-Supplementary_tables.xlsx	11_BacPheno_FGFP
PMC:PMC8980904	Obesity influences composition of salivary and fecal microbiota and impacts the interactions between bacterial taxa	Bombin et. al. (2022)	https://www.ncbi.nlm.nih.gov/pmc/articles/PMC8980904/bin/PHY2-10-e15254-s002.xlsx	S9L
PMC:PMC10124008	Positive mood-related gut microbiota in a long-term closed environment: a multiomics study based on the “Lunar Palace 365” experiment	Hao et. al. (2023)	https://www.ncbi.nlm.nih.gov/pmc/articles/PMC10124008/bin/40168_2023_1506_MOESM13_ESM.xlsx	vip value
doi:10.1038/s43856-024-00583-y	Intestinal microbiology and urinary tract infection associated risk in long-term aged care residents	Miller et. al. (2024)	https://static-content.springer.com/esm/art%3A10.1038%2Fs43856-024-00583-y/MediaObjects/43856_2024_583_MOESM9_ESM.xlsx	Supplementary Data 3
PMC:PMC8262870	Immune Gene Expression Covaries with Gut Microbiome Composition in Stickleback	Fuess et. al. (2021)	https://www.ncbi.nlm.nih.gov/pmc/articles/PMC8262870/bin/mbio.00145-21-sd002.xlsx	Nocardiaceae
PMC:PMC10434204	The Vaginal Microbiota of Pregnant Women Varies with Gestational Age, Maternal Age, and Parity	Romero et. al. (2023)	https://www.ncbi.nlm.nih.gov/pmc/articles/PMC10434204/bin/spectrum.03429-22-s0001.xlsx	SupplementalTable_2
PMC:PMC8262870	Immune Gene Expression Covaries with Gut Microbiome Composition in Stickleback	Fuess et. al. (2021)	https://www.ncbi.nlm.nih.gov/pmc/articles/PMC8262870/bin/mbio.00145-21-sd002.xlsx	Halomonadaceae
PMC:PMC10434204	The Vaginal Microbiota of Pregnant Women Varies with Gestational Age, Maternal Age, and Parity	Romero et. al. (2023)	https://www.ncbi.nlm.nih.gov/pmc/articles/PMC10434204/bin/spectrum.03429-22-s0001.xlsx	SupplementalTable_1
PMC:PMC8980904	Obesity influences composition of salivary and fecal microbiota and impacts the interactions between bacterial taxa	Bombin et. al. (2022)	https://www.ncbi.nlm.nih.gov/pmc/articles/PMC8980904/bin/PHY2-10-e15254-s002.xlsx	S9H
PMC:PMC9499989	Human Gut Microbiota and Its Metabolites Impact Immune Responses in COVID-19 and Its Complications	Nagata et. al. (2023)	https://www.ncbi.nlm.nih.gov/pmc/articles/PMC9499989/bin/mmc2.xlsx	S11
PMC:PMC9499989	Human Gut Microbiota and Its Metabolites Impact Immune Responses in COVID-19 and Its Complications	Nagata et. al. (2023)	https://www.ncbi.nlm.nih.gov/pmc/articles/PMC9499989/bin/mmc2.xlsx	S10
PMC:PMC9499989	Human Gut Microbiota and Its Metabolites Impact Immune Responses in COVID-19 and Its Complications	Nagata et. al. (2023)	https://www.ncbi.nlm.nih.gov/pmc/articles/PMC9499989/bin/mmc2.xlsx	S7
PMC:PMC9212162	Clinical helminth infections alter host gut and saliva microbiota	Gobert et. al. (2022)	https://www.ncbi.nlm.nih.gov/pmc/articles/PMC9212162/bin/pntd.0010491.s003.xlsx	family
PMC:PMC7562722	Health and disease markers correlate with gut microbiome composition across thousands of people	Manor et. al. (2020)	https://www.ncbi.nlm.nih.gov/pmc/articles/PMC7562722/bin/41467_2020_18871_MOESM4_ESM.xlsx	Supplementary Data 2
PMC:PMC9212162	Clinical helminth infections alter host gut and saliva microbiota	Gobert et. al. (2022)	https://www.ncbi.nlm.nih.gov/pmc/articles/PMC9212162/bin/pntd.0010491.s003.xlsx	species
PMID:39054372	Gut microbial features and circulating metabolomic signatures of frailty in older adults	Pu et. al. (2024)	https://static-content.springer.com/esm/art%3A10.1038%2Fs43587-024-00678-0/MediaObjects/43587_2024_678_MOESM12_ESM.csv	not_applicable
PMC:PMC8980904	Obesity influences composition of salivary and fecal microbiota and impacts the interactions between bacterial taxa	Bombin et. al. (2022)	https://www.ncbi.nlm.nih.gov/pmc/articles/PMC8980904/bin/PHY2-10-e15254-s002.xlsx	S9B
PMC:PMC9212162	Clinical helminth infections alter host gut and saliva microbiota	Gobert et. al. (2022)	https://www.ncbi.nlm.nih.gov/pmc/articles/PMC9212162/bin/pntd.0010491.s004.xlsx	species
PMC:PMC9212162	Clinical helminth infections alter host gut and saliva microbiota	Gobert et. al. (2022)	https://www.ncbi.nlm.nih.gov/pmc/articles/PMC9212162/bin/pntd.0010491.s003.xlsx	genus
PMC:PMC8262870	Immune Gene Expression Covaries with Gut Microbiome Composition in Stickleback	Fuess et. al. (2021)	https://www.ncbi.nlm.nih.gov/pmc/articles/PMC8262870/bin/mbio.00145-21-sd002.xlsx	Chlamydiales
PMC:PMC8980904	Obesity influences composition of salivary and fecal microbiota and impacts the interactions between bacterial taxa	Bombin et. al. (2022)	https://www.ncbi.nlm.nih.gov/pmc/articles/PMC8980904/bin/PHY2-10-e15254-s002.xlsx	S9E
PMC:PMC10945560	Evidence that the loss of colonic anti-microbial peptides may promote dysbiotic Gram-negative inflammaging-associated bacteria in aging mice	Forsyth et. al. (2024)	https://www.frontiersin.org/api/v3/articles/1352299/file/Data_Sheet_10.XLSX/1352299_supplementary-materials_datasheets_10_xlsx/1?	Inflam_SparCC_15-25_Mths
PMC:PMC9499989	Human Gut Microbiota and Its Metabolites Impact Immune Responses in COVID-19 and Its Complications	Nagata et. al. (2023)	https://www.ncbi.nlm.nih.gov/pmc/articles/PMC9499989/bin/mmc2.xlsx	S5
PMC:PMC4787260	Gut bacteria that prevent growth impairments transmitted by microbiota from malnourished children	Blanton et. al. (2016)	https://www.science.org/doi/suppl/10.1126/science.aad3311/suppl_file/aad3311-blanton-sm-tables-s1-to-s17.xlsx	Table S17.
PMC:PMC9691620	Genome-microbiome interplay provides insight into the determinants of the human blood metabolome	Diener et. al. (2022)	https://www.ncbi.nlm.nih.gov/pmc/articles/PMC9691620/bin/NIHMS1845232-supplement-1845232_Sup_Tab_1-5.xlsx	Table S3
PMC:PMC8980904	Obesity influences composition of salivary and fecal microbiota and impacts the interactions between bacterial taxa	Bombin et. al. (2022)	https://www.ncbi.nlm.nih.gov/pmc/articles/PMC8980904/bin/PHY2-10-e15254-s002.xlsx	S9I
PMC:PMC7892575	Gastrointestinal microbiota composition predicts peripheral inflammatory state during treatment of human tuberculosis	Wipperman et. al. (2021)	https://www.ncbi.nlm.nih.gov/pmc/articles/PMC7892575/bin/41467_2021_21475_MOESM23_ESM.xlsx	Sheet1
PMC:PMC10945560	Evidence that the loss of colonic anti-microbial peptides may promote dysbiotic Gram-negative inflammaging-associated bacteria in aging mice	Forsyth et. al. (2024)	https://www.frontiersin.org/api/v3/articles/1352299/file/Data_Sheet_10.XLSX/1352299_supplementary-materials_datasheets_10_xlsx/1?	Inflam_SparCC_2-15_Mths
PMC:PMC8980904	Obesity influences composition of salivary and fecal microbiota and impacts the interactions between bacterial taxa	Bombin et. al. (2022)	https://www.ncbi.nlm.nih.gov/pmc/articles/PMC8980904/bin/PHY2-10-e15254-s002.xlsx	S9J
PMC:PMC8980904	Obesity influences composition of salivary and fecal microbiota and impacts the interactions between bacterial taxa	Bombin et. al. (2022)	https://www.ncbi.nlm.nih.gov/pmc/articles/PMC8980904/bin/PHY2-10-e15254-s002.xlsx	S9A
PMC:PMC9212162	Clinical helminth infections alter host gut and saliva microbiota	Gobert et. al. (2022)	https://www.ncbi.nlm.nih.gov/pmc/articles/PMC9212162/bin/pntd.0010491.s003.xlsx	OTUs
PMC:PMC8262870	Immune Gene Expression Covaries with Gut Microbiome Composition in Stickleback	Fuess et. al. (2021)	https://www.ncbi.nlm.nih.gov/pmc/articles/PMC8262870/bin/mbio.00145-21-sd002.xlsx	Orbaceae
PMC:PMC6417675	Fecal and blood microbiota profiles and presence of nonalcoholic fatty liver disease in obese versus lean subjects	Yun et. al. (2019)	https://www.ncbi.nlm.nih.gov/pmc/articles/PMC6417675/bin/pone.0213692.s002.xlsx	시트1
PMC:PMC7562722	Health and disease markers correlate with gut microbiome composition across thousands of people	Manor et. al. (2020)	https://www.ncbi.nlm.nih.gov/pmc/articles/PMC7562722/bin/41467_2020_18871_MOESM4_ESM.xlsx	Supplementary Data 4
PMC:PMC10434204	The Vaginal Microbiota of Pregnant Women Varies with Gestational Age, Maternal Age, and Parity	Romero et. al. (2023)	https://www.ncbi.nlm.nih.gov/pmc/articles/PMC10434204/bin/spectrum.03429-22-s0001.xlsx	SupplementalTable_3
PMC:PMC8515199	Large-scale association analyses identify host factors influencing human gut microbiome composition	Kurilshikov et. al. (2021)	https://www.ncbi.nlm.nih.gov/pmc/articles/PMC8515199/bin/NIHMS1746460-supplement-Supplementary_tables.xlsx	10_BacPheno_LLD
PMC:PMC4109533	Pediatric Crohn disease patients exhibit specific ileal transcriptome and microbiome signature	Haberman et. al. (2014)	https://www.ncbi.nlm.nih.gov/pmc/articles/PMC4109533/bin/JCI75436sd16.xlsx	Sheet1
